# Genes and genome-resolved metagenomics reveal the microbial functional make up of Amazon peatlands under geochemical gradients

**DOI:** 10.1101/2022.12.19.521090

**Authors:** Michael J. Pavia, Damien Finn, Franco Macedo-Tafur, Rodil Tello-Espinoza, Christa Penaccio, Nicholas Bouskill, Hinsby Cadillo-Quiroz

## Abstract

The Pastaza-Marañón Foreland Basin (PMFB) holds the most extensive tropical peatland area in South America. PMFB peatlands store 7.07 Gt of organic carbon interacting with multiple microbial heterotrophic, methanogenic, and other oxic/anoxic respirations. Little is understood about the contribution of distinct microbial community members inhabiting tropical peatlands. Here, we studied the metagenomes of three geochemically distinct peatlands spanning minerotrophic, mixed, and ombrotrophic conditions. Using gene- and genome-centric approaches, we evaluate the functional potential of the underlying microbial communities. Abundance analyses shows significant differences in C, N, P, and S acquisition genes. Further, community interactions mediated by Toxin-antitoxin and CRISPR-Cas systems were enriched in oligotrophic soils, suggesting that non-metabolic interactions may exert additional controls in low nutrient environments. Similarly, we reconstructed 519 metagenome-assembled genomes spanning 28 phyla. Our analyses detail key differences across the nutrient gradient in the predicted microbial populations involved in degradation of organic matter, and the cycling of N and S. Notably, we observed differences in the nitrogen oxide (NO) reduction strategies between sites with high and low N_2_O fluxes and found phyla putatively capable of both NO and sulfate reduction. Our findings detail how gene abundances and microbial populations are influenced by geochemical differences in tropical peatlands.
