## Supplementary material for "Genes and genome-resolved metagenomics reveal the microbial functional make up of Amazon peatlands under geochemical gradients": Supplementary_File_1_Metagenome_Statistics.xlsx

### Sheet: Sheet1
Site	Year	Plot	Depth (cm)	Latitude	Longitude	BioSample Accession	Trimmed Reads	Sequence Diversity	Estimated Community Coverage	Assembly	Total Contigs	Assembly N50	Longest	% Reads Mapping	Contigs >1500bp	Reads Mapping from single metagenome	Total Bins	>90% Complete,<10% Redundant	89-50% Complete,<10% Redundant	Reads mapping to quality MAGs
Quistococha (QUI)	2015-10-01	MP05	10	3°50.2883'	73°19.1686'	SAMN08777028	177990144	24	35.8	1015_Q2	19359080	642	284993	78	936312	75.63	330	52	142	26.1
Quistococha (QUI)	2015-10-01	MP05	20	3°50.2883'	73°19.1686'	SAMN08778950	160059438	23.6	39.9							79.89				28.2
Quistococha (QUI)	2015-10-01	MP10	10	3°50.2883'	73°19.1686'	SAMN08778311	165179626	24	33.4							75.57				24.75
Quistococha (QUI)	2015-10-01	MP10	20	3°50.2883'	73°19.1686'	SAMN08777027	161188136	23.2	45.9							81.3				27.89
Quistococha (QUI)	2016-02-01	MP05	10	3°50.2883'	73°19.1686'	SAMN08778643	170491790	24.4	28.6	0216_QUI02	11194009	616	239713	65.67	442146	63.8	201	2	26	5.8
Quistococha (QUI)	2016-02-01	MP05	20	3°50.2883'	73°19.1686'	SAMN08778644	168019024	24.7	25.3							56.35				6.14
Quistococha (QUI)	2016-02-01	MP10	10	3°50.2883'	73°19.1686'	SAMN08776834	67142018	24.1	16.7							62.07				6.72
Quistococha (QUI)	2016-02-01	MP10	20	3°50.2883'	73°19.1686'	SAMN08778923	87296804	23.9	25.2							63.5				4.29
Buena Vista (BVA)	2015-08-01	MP04	20	4°14.378'	73°12.146'	SAMN08778312	78572250	24.2	19.1	1015_BV01	5312325	502	103856	56.52	123173	53.52	157	2	19	5.3
Buena Vista (BVA)	2015-08-01	MP10	20	4°14.378'	73°12.146'	SAMN08778313	140461866	23.6	28.2							59.49				5.12
Buena Vista (BVA)	2016-02-01	MP05	10	4°14.378'	73°12.146'	SAMN08778310	157235218	24.3	28.5	0216_BV02_MP05	13125620	471	196052	63.13	234479	66.2	172	2	20	5.12
Buena Vista (BVA)	2016-02-01	MP05	20	4°14.378'	73°12.146'	SAMN08778924	187322612	24.6	25.4							63.62				5.3
Buena Vista (BVA)	2016-02-01	MP12	10	4°14.378'	73°12.146'	SAMN08776831	91302914	24.4	18.7	0216_BV02_MP12	9732349	500	156879	61.35	218287	60.8	154	3	17	5.11
Buena Vista (BVA)	2016-02-01	MP12	20	4°14.378'	73°12.146'	SAMN08778949	193102186	24.3	31.4							63.98				6.22
Buena Vista (BVA)	2015-10-01	MP06	20	4°14.378'	73°12.146'	SAMN08777026	140079040	24.6	17.8	0815_BV2	8673007	468	219372	51.76	144983	53.44	168	3	26	5.11
Buena Vista (BVA)	2015-10-01	MP10	20	4°14.378'	73°12.146'	SAMN08777025	79442964	24.9	21.1							50.09				6.22
San Jorge (SJO)	2016-01-01	MP02	10	4°03.766'	73°11.705'	SAMN08778645	147192268	22.62	55.6	0116_SJ02	17646151	688	380497	86.6	969058	88.19	257	14	104	25.11
San Jorge (SJO)	2016-01-01	MP02	20	4°03.766'	73°11.705'	SAMN08776833	172703338	23.2	48.4							87.91				24.96
San Jorge (SJO)	2016-01-01	MP15	10	4°03.766'	73°11.705'	SAMN08778309	187222112	22.8	55.2							87.86				23.19
San Jorge (SJO)	2016-01-01	MP15	20	4°03.766'	73°11.705'	SAMN08776832	139190854	23.3	43.3							81.6				20.08
San Jorge (SJO)	2015-07-01	MP02	20	4°03.766'	73°11.705'	SAMN08778951	156103084	23.3	45.2	0715_SJ02	8950906	628	425965	76.65	414316	76.44	374	4	35	13.16
San Jorge (SJO)	2015-07-01	MP15	20	4°03.766'	73°11.705'	SAMN08776830	169635822	23.3	46							76.67				13.04
San Jorge (SJO)	2015-10-01	MP02	20	4°03.766'	73°11.705'	SAMN08779168	166739046	22.7	53.1	1015_SJ02	4043860	1075	430236	78.92	421307	67.88	412	3	45	17.46
San Jorge (SJO)	2015-10-01	MP15	20	4°03.766'	73°11.705'	SAMN08776829	171316644	22.7	55.8							70.64				15.54
