## Supplementary material for "Genes and genome-resolved metagenomics reveal the microbial functional make up of Amazon peatlands under geochemical gradients": Supplementary_File_4_metabolic_pathways.xlsx

### Sheet: Supplementary_File_4_Carbon_pat
pathway	KO	role_in_carbon_cycling
Wood_Ljungdahl pathway	K01491	Acetogenesis
Wood_Ljungdahl pathway	K00197	Acetogenesis
Wood_Ljungdahl pathway	K15023	Acetogenesis
Wood_Ljungdahl pathway	K14138	Acetogenesis
Wood_Ljungdahl pathway	K00297	Acetogenesis
Wood_Ljungdahl pathway	K00198	Acetogenesis
Wood_Ljungdahl pathway	K01938	Acetogenesis
Wood_Ljungdahl pathway	K00925	Acetogenesis
Wood_Ljungdahl pathway	K00194	Acetogenesis
coa_to_acetate	K00925	Acetogenesis
coa_to_acetate	K00625	Acetogenesis
coa_to_acetate	K13788	Acetogenesis
coa_to_acetate	K15024	Acetogenesis
arabinogalactan_backbone.1	K20832	arabinogalactan_degradation
arabinogalactan_backbone.2	K01190	arabinogalactan_degradation
arabinogalactan_backbone.2	K12111	arabinogalactan_degradation
arabinogalactan_backbone.2	K12308	arabinogalactan_degradation
arabinogalactan_backbone.2	K12309	arabinogalactan_degradation
arabinogalactan_side_chain.1	K18579	arabinogalactan_degradation
arabinogalactan_side_chain.1	K20844	arabinogalactan_degradation
arabinogalactan_side_chain.1	K15921	arabinogalactan_degradation
arabinogalactan_side_chain.1	K01209	arabinogalactan_degradation
arabinogalactan_side_chain.1	K01195	arabinogalactan_degradation
arabinogalactan_side_chain.1	K01206	arabinogalactan_degradation
arabinogalactan_side_chain.1	K15923	arabinogalactan_degradation
arabinogalactan_side_chain.1	K05989	arabinogalactan_degradation
cellulosome.1	K18578	cellulose__degradation
cellulosome.2	K01181	cellulose__degradation
cellulosome.2	K13465	cellulose__degradation
cellulosome.3	K19668	cellulose__degradation
cellulosome.3	K01225	cellulose__degradation
cellulosome.4	K00702	cellulose__degradation
cellulosome.5	K01188	cellulose__degradation
cutin_degradation	K08095	cutin_degradation
fructose_degradation	K00847	fructose_degradation
fucose_degradation	K01628	fucose_degradation
fucose_degradation	K00879	fucose_degradation
fucose_degradation	K01818	fucose_degradation
fucose_degradation	K02431	fucose_degradation
galacturonic_acid_degradation	K00041	galacturonic_acid_degradation
galacturonic_acid_degradation	K00874	galacturonic_acid_degradation
galacturonic_acid_degradation	K01625	galacturonic_acid_degradation
galacturonic_acid_degradation	K01685	galacturonic_acid_degradation
galacturonic_acid_degradation	K01812	galacturonic_acid_degradation
galacturonic_acid_degradation	K16849	galacturonic_acid_degradation
galacturonic_acid_degradation	K16850	galacturonic_acid_degradation
galacturonic_acid_degradation	K17463	galacturonic_acid_degradation
lactate_to_acetate	K00016	lactate_fermentation
lactate_to_acetate	K01958	lactate_fermentation
lactate_to_formate	K00016	lactate_fermentation
lactate_to_formate	K00656	lactate_fermentation
lactate_to_acetate	K01959	lactate_fermentation
mannose_degradation	K01809	mannose_degradation
mannose_degradation	K16011	mannose_degradation
mannose_degradation	K15916	mannose_degradation
pectate_degradation	K01728	pectate_degradation
propionate_fermentation	K22214	proprionate_fermentation
propionate_fermentation	K11264	proprionate_fermentation
propionate_fermentation	K01847	proprionate_fermentation
xylose_degradation_isomerase_pathway	K01805	xylose_degradation_isomerase_pathway
xylose_degradation_oxidoreductase_pathway	K00008	xylose_degradation_oxidoreductase_pathway
xylose_degradation_oxidoreductase_pathway	K00011	xylose_degradation_oxidoreductase_pathway
xylose_degradation_oxidoreductase_pathway	K00854	xylose_degradation_oxidoreductase_pathway
xylose_degradation_weimburg	K22185	xylose_degradation_weimburg
xylose_degradation_weimburg	K24443	xylose_degradation_weimburg
xylose_degradation_weimburg	K22186	xylose_degradation_weimburg
xylose_degradation_weimburg	K03856	xylose_degradation_weimburg
xylose_degradation_weimburg	K13877	xylose_degradation_weimburg
xylose_degradation_xylonate_hydratase_pathway	K14275	xylose_degradation_xylonate_hydratase_pathway
ethanol_fermentation	K00132	ethanol_fermentation
ethanol_fermentation	K04072	ethanol_fermentation
ethanol_fermentation	K04073	ethanol_fermentation
ethanol_fermentation	K18366	ethanol_fermentation
ethanol_fermentation	K00121	ethanol_fermentation
ethanol_fermentation	K13954	ethanol_fermentation
dsrB	K11181	Dissimilatory_Sulfur
dsrA	K11180	Dissimilatory_Sulfur
fccA	K17230	Dissimilatory_Sulfur
fccB	K17229	Dissimilatory_Sulfur
napA	K02567	Dissimilatory_Sulfur
narG	K00370	Denitrification
nasA	K00372	Denitrification
nifK	K02591	Nitrogen_Assimilation
nifD	K02586	Nitrogen_Assimilation
nirB	K00362	Nitrogen_Assimilation
nirK	K00368	Nitrogen_Assimilation
nirS	K15864	Denitrification
norB	K04561	Denitrification
nosZ	K00376	Denitrification
phsA	K08352	Denitrification
soxY	K17226	Dissimilatory_Sulfur
soxC	K17225	Dissimilatory_Sulfur
soxB	K17224	Dissimilatory_Sulfur
soxX	K17223	Dissimilatory_Sulfur
soxZ	K17227	Dissimilatory_Sulfur
soxA	K17222	Dissimilatory_Sulfur
sqr	K17218	Dissimilatory_Sulfur
note: genes not presence in this table were identified using MagicLamp (https://github.com/Arkadiy-Garber/MagicLamp)
